# Glycerol Metabolism Contributes to Competition by Oral Streptococci through Production of Hydrogen Peroxide

**DOI:** 10.1101/2024.06.28.598274

**Authors:** Zachary A. Taylor, Ping Chen, Payam Noeparvar, Danniel N. Pham, Alejandro R. Walker, Todd Kitten, Lin Zeng

## Abstract

As a biological byproduct from both humans and microbes, glycerol’s contribution to microbial homeostasis in the oral cavity remains understudied. Here we examined glycerol metabolism by *Streptococcus sanguinis,* a commensal associated with oral health. Genetic mutants of glucose-PTS enzyme II (*manL*), glycerol metabolism (*glp* and *dha* pathways), and transcriptional regulators were characterized with regard to glycerol catabolism, growth, production of hydrogen peroxide (H_2_O_2_), transcription, and competition with *Streptococcus mutans*. Biochemical assays identified the *glp* pathway as a novel source of H_2_O_2_ production by *S. sanguinis* that is independent of pyruvate oxidase (SpxB). Genetic analysis indicated that the *glp* pathway requires glycerol and a transcriptional regulator, GlpR, for expression and is negatively regulated by PTS, but not the catabolite control protein, CcpA. Conversely, deletion of either *manL* or *ccpA* increased expression of *spxB* and a second, H_2_O_2_-non-producing glycerol metabolic pathway (*dha*), indicative of a mode of regulation consistent with conventional carbon catabolite repression (CCR). In a plate-based antagonism assay and competition assays performed with planktonic and biofilm-grown cells, glycerol greatly benefited the competitive fitness of *S. sanguinis* against *S. mutans.* The *glp* pathway appears to be conserved in several commensal streptococci and actively expressed in caries-free plaque samples. Our study suggests that glycerol metabolism plays a more significant role in the ecology of the oral cavity than previously understood. Commensal streptococci, though not able to use glycerol as a sole carbohydrate for growth, benefit from catabolism of glycerol through production of both ATP and H_2_O_2_.

**Importance:** Glycerol is an abundant carbohydrate found in oral cavity, both due to biological activities of humans and microbes, and as a common ingredient of foods and health care products. However, very little is understood regarding the metabolism of glycerol by some of the most abundant oral bacteria, commensal streptococci. This was in part because most streptococci cannot grow on glycerol as the sole carbon source. Here we show that *Streptococcus sanguinis*, an oral commensal associated with dental health, can degrade glycerol for persistence and competition through two independent pathways, one of which generates hydrogen peroxide at levels capable of inhibiting a dental pathobiont, *Streptococcus mutans*. Preliminary studies suggest that several other commensal streptococci are also able to catabolize glycerol, and glycerol-related genes are being actively expressed in human dental plaque samples. Our findings reveal the potential of glycerol to significantly impact microbial homeostasis which warrants further exploration.
