## Supplementary material for "Glycerol Metabolism Contributes to Competition by Oral Streptococci through Production of Hydrogen Peroxide": Table S2

### Sheet: Final
GeneID	ID	Annotation	Species	PF	PE	PD	PF/PE	PF/PD	(PF/PE)/median	(PF/PD)/median
103226	UniRef90_A3CKN9	Glycerol dehydrogenase, NAD+ dependent, putative	Streptococcus_sanguinis	4539.76	182.108	566.955	24.9289	8.00726	2.62265	2.55157
104226	UniRef90_A3CN81	Glycerol-3-phosphate acyltransferase	Streptococcus_sanguinis	599.744	25.8641	457.344	23.1883	1.31136	2.43953	0.417875
244921	UniRef90_F0I2V6	Glycerophosphoryl diester phosphodiesterase	Streptococcus_sanguinis	138.476	7.16361	24.2116	19.3305	5.71942	2.03367	1.82253
103487	UniRef90_A3CLC5	Glycerol dehydratase large subunit pduC, putative	Streptococcus_sanguinis	219.079	12.5812	28.5372	17.4132	7.67696	1.83196	2.44632
103493	UniRef90_A3CLD1	Glycerol uptake facilitator protein, putative	Streptococcus_sanguinis	147.075	9.81769	27.5504	14.9806	5.33841	1.57604	1.70112
104859	UniRef90_A3CPV3	Glycerol kinase	Streptococcus_sanguinis	566.023	45.989	240.733	12.3078	2.35125	1.29485	0.749244
105254	UniRef90_A3CQT0	Glycerol-3-phosphate dehydrogenase [NAD(P)+]	Streptococcus_sanguinis	445.099	38.6099	233.131	11.5281	1.90922	1.21282	0.608386
104864	UniRef90_A3CPV5	Glycerol uptake facilitator protein, putative	Streptococcus_sanguinis	483.56	45.2042	251.457	10.6972	1.92303	1.12541	0.612787
103266	UniRef90_A3CKT1	Glycerol uptake facilitator/aquaporin protein, putative	Streptococcus_sanguinis	162.19	17.3651	69.3365	9.33999	2.33917	0.982616	0.745394
400366	UniRef90_U5P7X5	Glycerophosphotransferase	Streptococcus_sanguinis	6.25592	0.9088	7.4885	6.88371	0.835404	0.724203	0.266207
257679	UniRef90_F3SJZ2	Glycerol facilitator-aquaporin	Streptococcus_sanguinis	71.8818	13.3435	49.8889	5.38703	1.44084	0.566744	0.459134
409441	UniRef90_V8AZL5	Glycerol-3-phosphate dehydrogenase [NAD(P)+]	Streptococcus_sanguinis	80.8365	28.2499	86.5346	2.86148	0.934152	0.301043	0.297674
						Median of transcriptome	9.50523	3.13817
106518	UniRef90_A5MRC9	Glycerol kinase	Streptococcus_mitis_oralis_pneumoniae	0.203593	0	0	NA	NA
241013	UniRef90_E8JZW1	Glycerophosphodiester phosphodiesterase family protein	Streptococcus_mitis_oralis_pneumoniae	2.55253	0.0796242	1.27529	32.0573	2.00153	6.17538	1.11521
241183	UniRef90_E8K0N8	Glycerol-3-phosphate acyltransferase	Streptococcus_mitis_oralis_pneumoniae	8.85148	0.550061	9.06019	16.0918	0.976964	3.09986	0.544343
216534	UniRef90_E1LFZ5	Glycerol-3-phosphate cytidylyltransferase	Streptococcus_mitis_oralis_pneumoniae	53.2659	5.76311	8.95907	9.24257	5.94547	1.78045	3.31269
347477	UniRef90_Q04HZ0	Glycerol kinase	Streptococcus_mitis_oralis_pneumoniae	1611.21	189.423	520.301	8.50587	3.09669	1.63854	1.72541
362258	UniRef90_R0NBB9	Glycerol kinase	Streptococcus_mitis_oralis_pneumoniae	67.4588	9.35836	46.0435	7.2084	1.46511	1.3886	0.816327
341962	UniRef90_P0A3Q7	Glycerol uptake facilitator protein	Streptococcus_mitis_oralis_pneumoniae	1324.22	187.811	556.175	7.05082	2.38094	1.35824	1.32661
308998	UniRef90_J0ZFE8	Glycerol uptake facilitator protein	Streptococcus_mitis_oralis_pneumoniae	8.81964	1.34603	5.3909	6.55232	1.63602	1.26221	0.911556
348318	UniRef90_Q04L63	Glycerol-3-phosphate acyltransferase	Streptococcus_mitis_oralis_pneumoniae	1483.42	230.29	1018.05	6.44152	1.45712	1.24087	0.811873
347545	UniRef90_Q04I82	Glycerol-3-phosphate dehydrogenase [NAD(P)+]	Streptococcus_mitis_oralis_pneumoniae	422.347	65.9425	117.877	6.40478	3.58295	1.23379	1.99634
114855	UniRef90_B1I8Y1	Glycerol dehydrogenase (Gldh)	Streptococcus_mitis_oralis_pneumoniae	109.819	17.7262	57.6315	6.19529	1.90554	1.19344	1.06172
410437	UniRef90_V8IEL3	Glycerophosphoryl diester phosphodiesterase	Streptococcus_mitis_oralis_pneumoniae	105.846	21.1865	34.1555	4.99593	3.09896	0.962397	1.72667
128649	UniRef90_C1CF74	Glycerol facilitator-aquaporin gla (Aquaglyceroporin)(Glyceroaquaporin)	Streptococcus_mitis_oralis_pneumoniae	142.232	28.9137	44.9801	4.91919	3.16211	0.947613	1.76186
400365	UniRef90_U5P7X5	Glycerophosphotransferase	Streptococcus_mitis_oralis_pneumoniae	6.76426	1.396	3.74515	4.84545	1.80614	0.933409	1.00634
252044	UniRef90_F2QGJ0	Glycerol-3-phosphate dehydrogenase [NAD(P)+]	Streptococcus_mitis_oralis_pneumoniae	1384.43	316.573	815.111	4.37317	1.69845	0.84243	0.946339
251672	UniRef90_F2QE89	Glycerol uptake facilitator protein, putative	Streptococcus_mitis_oralis_pneumoniae	759.042	175.575	454.745	4.32318	1.66916	0.8328	0.930019
184110	UniRef90_D2ERA6	Glycerophosphodiester phosphodiesterase family protein	Streptococcus_mitis_oralis_pneumoniae	63.5332	14.9787	23.0893	4.24157	2.75163	0.817079	1.53315
275668	UniRef90_F9P3U5	Glycerol facilitator-aquaporin	Streptococcus_mitis_oralis_pneumoniae	171.786	41.6836	82.5563	4.12118	2.08083	0.793889	1.15939
262876	UniRef90_F5VVZ2	Glycerol-3-phosphate cytidylyltransferase	Streptococcus_mitis_oralis_pneumoniae	30.289	10.371	1.33357	2.92056	22.7127	0.562605	12.655
190169	UniRef90_D3H9P5	Glycerol uptake facilitator paralog	Streptococcus_mitis_oralis_pneumoniae	323.48	129.534	163.456	2.49727	1.979	0.481064	1.10266
241227	UniRef90_E8K0X3	Glycerol facilitator-aquaporin	Streptococcus_mitis_oralis_pneumoniae	169.264	89.1932	78.4241	1.89773	2.15832	0.365571	1.20257
						Median of transcriptome	5.19113	1.79476
265453	UniRef90_F8HC48	Glycerol dehydrogenase	Streptococcus_australis	39.2637	0.472435	5.37458	83.1092	7.30544	3.01931	1.7206
400417	UniRef90_U5P8A8	Glycerol transporter	Streptococcus_australis	31.0765	0.468453	9.60441	66.3385	3.23565	2.41004	0.762068
240086	UniRef90_E7SC04	Glycerophosphodiester phosphodiesterase family protein	Streptococcus_australis	1.65177	0.0277985	0.382935	59.4192	4.31344	2.15866	1.01591
399830	UniRef90_U5P2Y9	Glycerol-3-phosphate acyltransferase	Streptococcus_australis	12.0747	0.308078	2.84281	39.1938	4.24746	1.42389	1.00037
347475	UniRef90_Q04HZ0	Glycerol kinase	Streptococcus_australis	27.6875	0.751295	6.394	36.853	4.33023	1.33885	1.01987
400197	UniRef90_U5P636	Glycerol-3-phosphate dehydrogenase [NAD(P)+]	Streptococcus_australis	11.7989	0.423542	2.96829	27.8576	3.97498	1.01205	0.936198
400249	UniRef90_U5P6M1	Glycerol uptake permease	Streptococcus_australis	21.0935	1.3245	4.9672	15.9256	4.24656	0.578568	1.00016
103486	UniRef90_A3CLC5	Glycerol dehydratase large subunit pduC, putative	Streptococcus_australis	0.315872	0.0500695	0.0122271	6.30867	25.8338	0.22919	6.08445
						Median of transcriptome	27.5259	4.24588
104862	UniRef90_A3CPV5	Glycerol uptake facilitator protein, putative	Streptococcus_gordonii	105.054	15.3892	33.9324	6.82644	3.09597	2.17135	2.87863
112353	UniRef90_A8AZ45	Glycerol dehydrogenase NAD+ dependent	Streptococcus_gordonii	630.974	101.23	181.463	6.23306	3.47716	1.98261	3.23306
104856	UniRef90_A3CPV3	Glycerol kinase	Streptococcus_gordonii	30.8015	7.86759	20.6131	3.91499	1.49427	1.24528	1.38937
110800	UniRef90_A8AUU0	Glycerophosphoryl diester phosphodiesterase family protein	Streptococcus_gordonii	31.7281	10.4802	31.0327	3.02744	1.02241	0.962965	0.950638
361959	UniRef90_Q9X972	Glycerol-3-phosphate acyltransferase	Streptococcus_gordonii	39.2484	14.4393	46.0817	2.71816	0.851714	0.86459	0.791924
110806	UniRef90_A8AUU4	Glycerol uptake facilitator protein-like protein	Streptococcus_gordonii	93.2132	36.7426	76.7697	2.53693	1.21419	0.806943	1.12896
110716	UniRef90_A8AUM5	Glycerol-3-phosphate dehydrogenase [NAD(P)+]	Streptococcus_gordonii	73.8943	31.4419	80.0982	2.35019	0.922547	0.747545	0.857784
						Median of transcriptome	3.14387	1.0755
339488	UniRef90_N0C6H1	Glycerol-3-phosphate acyltransferase	Streptococcus_cristatus	100.428	6.41331	128.258	15.6594	0.783018	1.83463	0.465761
104861	UniRef90_A3CPV5	Glycerol uptake facilitator protein, putative	Streptococcus_cristatus	85.1154	9.66049	52.4128	8.81067	1.62394	1.03224	0.965968
104855	UniRef90_A3CPV3	Glycerol kinase	Streptococcus_cristatus	56.3462	6.9454	13.6895	8.11274	4.116	0.950475	2.44832
340333	UniRef90_N0CFW3	Glycerol uptake facilitator/aquaporin protein	Streptococcus_cristatus	158.788	25.0875	82.1944	6.32937	1.93186	0.741539	1.14913
						Median of transcriptome	8.53546	1.68116
405300	UniRef90_UPI00046C44E2	glycerol-3-phosphate acyltransferase	Streptococcus_infantis	0.634127	0	2.28387	NA	0.277655
241182	UniRef90_E8K0N8	Glycerol-3-phosphate acyltransferase	Streptococcus_infantis	12.4309	0.281773	8.74623	44.1168	1.42129	3.58203	1.14593
252043	UniRef90_F2QGJ0	Glycerol-3-phosphate dehydrogenase [NAD(P)+]	Streptococcus_infantis	10.1222	0.335132	4.76951	30.2038	2.12228	2.45237	1.7111
241012	UniRef90_E8JZW1	Glycerophosphodiester phosphodiesterase family protein	Streptococcus_infantis	5.25413	0.448566	2.56197	11.7132	2.05081	0.951041	1.65348
347476	UniRef90_Q04HZ0	Glycerol kinase	Streptococcus_infantis	20.6281	2.03512	5.38061	10.136	3.83379	0.822988	3.09102
400418	UniRef90_U5P8A8	Glycerol transporter	Streptococcus_infantis	43.6264	4.92793	11.3615	8.85289	3.83986	0.718803	3.09591
241226	UniRef90_E8K0X3	Glycerol facilitator-aquaporin	Streptococcus_infantis	18.9868	14.2836	22.5728	1.32927	0.841134	0.107929	0.67817
						Median of transcriptome	12.3161	1.2403
339489	UniRef90_N0C6H1	Glycerol-3-phosphate acyltransferase	Streptococcus_oligofermentans	18.523	2.4262	13.7061	7.63458	1.35144	1.52572	0.84595
105253	UniRef90_A3CQT0	Glycerol-3-phosphate dehydrogenase [NAD(P)+]	Streptococcus_oligofermentans	44.0295	8.09038	42.2275	5.4422	1.04267	1.08759	0.652673
340334	UniRef90_N0CFW3	Glycerol uptake facilitator/aquaporin protein	Streptococcus_oligofermentans	29.636	9.36153	19.5257	3.16572	1.5178	0.632648	0.950083
104857	UniRef90_A3CPV3	Glycerol kinase	Streptococcus_oligofermentans	6.95746	2.8692	3.94097	2.42487	1.76542	0.484595	1.10508
104863	UniRef90_A3CPV5	Glycerol uptake facilitator protein, putative	Streptococcus_oligofermentans	17.3097	8.19962	2.68325	2.11104	6.45103	0.421876	4.0381
						Median of transcriptome	5.00392	1.59754
